# Health or disease – a question of rhizomicrobial ecology? The case of Grapevine Trunk Disease

**DOI:** 10.1101/2025.09.02.673213

**Authors:** Islam M. Khattab, Tyra Magold, Florian Lenk, Gunnar Sturm, Noemi Flubacher, Anne-Kristin Kaster, Peter Nick

## Abstract

**Aims:** The incidence of the apoplectic breakdown associated with grapevine trunk diseases (GTDs) is promoted by climate change, which has become a challenge for viticulture worldwide. Outbreak of these conditional diseases is expected to depend on the rhizomicrobiome. However, the impact of the rhizomicrobiome on grapevine resilience has remained poorly understood, particularly regarding its ecological aspects. This study explores the link between GTDs, the rhizomicrobiome, and soil chemistry in vineyards along the Upper Rhine.

**Methods:** Using amplicon sequencing for both fungal and prokaryotic communities, we show that around half of the fungal rhizosphere community is endowed with pathotrophic potential, independently of the health status of the plant, including seventeen previously reported GTD-associated taxa, predominantly Black Foot Disease.

**Results:** In contrast to fungi, bacterial diversity is shifted depending on the micronutrients Fe, Cu, Mn, and Zn. Moreover, taxa enriched in the rhizosphere of asymptomatic vines, such as *Pseudophialocephala* and *Collarina* for the mycobiome, and *Caulobacter*, *Kitasatospora*, and *Entotheonellaceae* for the bacteriome, showed correlations with soil properties. The most prominent feature associated with disease outbreaks was drastic changes of microbial co-occurrence networks. These were significantly increased in the fungi, especially for GTDs taxa, such as *Fomitoporia, Stereum, Phaeomoniella*, and *Neofusicoccum*. By contrast, there was a depletion of many bacteria and their microbial interactions under disease outbreak such as *Isoptericola, Caulobacter, Rhodomicrobium* and *Thioprofundum*.

**Conclusion:** Thus, likely microbial interactions and not the mere presence of GTDs taxa explains disease outbreak. This finding opens new strategies for sustainable management of GTDs.
