## Supplementary_table1 for "Health or disease – a question of rhizomicrobial ecology? The case of Grapevine Trunk Disease"

### Sheet: Supplementary_table1
correlations of GTDs-taxa in the asymptomatic phase				correlations of GTDs-taxa under disease outbreak
Source	Target	Weight		Source	Target	Weight
g__Cadophora	g__Achaetomium	0.72		g__Cadophora	g__Daldinia	0.77
g__Cadophora	g__Aquapeziza	0.668		g__Cadophora	g__Endoxyla	0.801
g__Cadophora	g__Gaertneriomyces	0.72		g__Cadophora	g__Farlowiella	0.88
g__Cadophora	g__Hannaella	0.668		g__Cadophora	g__Melanospora	0.998
g__Cadophora	g__Lyophyllum	0.668		g__Cadophora	g__Pararoussoella	0.653
g__Cadophora	g__Olpidium	0.768		g__Cadophora	g__Rectifusarium	0.65
g__Cadophora	g__Papulaspora	0.768		g__Cadophora	g__Septoria	0.65
g__Cadophora	g__Paraphysoderma	0.731		g__Coprinellus	g__Tulasnella	0.611
g__Cadophora	g__Peroneutypa	0.616		g__Cryptovalsa	g__Tausonia	0.624
g__Cadophora	g__Pseudoneoconiothyrium	0.618		g__Dactylonectria	g__Nectria	0.674
g__Cadophora	g__Pterula	0.72		g__Dactylonectria	g__Niesslia	-0.638
g__Cadophora	g__Varicosporellopsis	1		g__Dactylonectria	g__Solicoccozyma	0.676
g__Coprinellus	g__Keissleriella	0.661		g__Dactylonectria	g__Striaticonidium	-0.67
g__Dactylonectria	g__Shiraia	0.609		g__Diaporthe	g__Paurocotylis	0.666
g__Dothiorella	g__Acaulium	0.656		g__Dothiorella	g__Hydropisphaera	0.683
g__Dothiorella	g__Pseudotricharina	0.611		g__Dothiorella	g__Robillarda	0.721
g__Ilyonectria	g__Apiotrichum	0.622		g__Dothiorella	g__Smardaea	0.635
g__Ilyonectria	g__Botryotrichum	-0.669		g__Fomitiporia	g__Amauroascus	1
g__Ilyonectria	g__Minutisphaera	0.61		g__Fomitiporia	g__Dictyocheirospora	1
g__Ilyonectria	g__Neopyrenochaeta	0.702		g__Fomitiporia	g__Filosporella	1
g__Ilyonectria	g__Neoschizothecium	-0.691		g__Fomitiporia	g__Amblyosporium	1
g__Neoascochyta	g__Leucoagaricus	0.615		g__Fomitiporia	g__Arachniotus	1
g__Neoascochyta	g__Ophioceras	0.614		g__Fomitiporia	g__Ascodesmis	0.72
g__Neofusicoccum	g__Atractiella	0.668		g__Fomitiporia	g__Basidiobolus	0.72
g__Neofusicoccum	g__Bovista	0.72		g__Fomitiporia	g__Calloria	0.72
g__Neofusicoccum	g__Cercospora	0.668		g__Fomitiporia	g__Mycena	0.668
g__Neofusicoccum	g__Cyanosporus	0.72		g__Fomitiporia	g__Mycoacia	1
g__Neofusicoccum	g__Dematiopleospora	0.72		g__Fomitiporia	g__Neocamarosporium	1
g__Neofusicoccum	g__Mycoacia	0.668		g__Fomitiporia	g__Oxyporus	1
g__Neofusicoccum	g__Podosphaera	0.668		g__Fomitiporia	g__Rigidoporus	1
g__Neofusicoccum	g__Sidera	0.72		g__Neofusicoccum	g__Anguillospora	0.72
g__Phaeoacremonium	g__Ascospirella	0.72		g__Neofusicoccum	g__Angustimassarina	0.618
g__Phaeoacremonium	g__Burgoa	0.72		g__Neofusicoccum	g__Connersia	0.668
g__Phaeoacremonium	g__Alloleptosphaeria	0.668		g__Neofusicoccum	g__Dictyosporium	0.668
g__Phaeoacremonium	g__Cytospora	0.72		g__Neofusicoccum	g__Glarea	0.77
g__Phaeoacremonium	g__Dominikia	0.668		g__Neofusicoccum	g__Gymnascella	0.644
g__Phaeoacremonium	g__Hanseniaspora	0.675		g__Neofusicoccum	g__Kurtzmanomyces	0.621
g__Phaeoacremonium	g__Leucogyrophana	0.72		g__Neofusicoccum	g__Lophiostoma	0.668
g__Phaeoacremonium	g__Phaeoisaria	0.72		g__Neofusicoccum	g__Monascus	0.668
g__Phaeoacremonium	g__Stereum	0.668		g__Neofusicoccum	g__Myceliophthora	0.668
g__Phaeomoniella	g__Basidiobolus	0.72		g__Neofusicoccum	g__Mycenella	0.707
g__Phaeomoniella	g__Bullera	0.72		g__Neofusicoccum	g__Nemania	0.668
g__Phaeomoniella	g__Lepista	0.72		g__Neofusicoccum	g__Acidotalaromyces	0.668
g__Phaeomoniella	g__Leptobacillium	0.72		g__Neofusicoccum	g__Tricholoma	0.668
g__Phaeomoniella	g__Leptosphaeria	0.644		g__Neofusicoccum	g__Wardomyces	0.668
g__Phaeomoniella	g__Macrophomina	0.668		g__Neonectria	g__Tetracladium	0.739
g__Phaeomoniella	g__Meripilus	0.72		g__Phaeoacremonium	g__Agrocybe	0.733
g__Phaeomoniella	g__Naganishia	0.618		g__Phaeoacremonium	g__Arxiella	0.733
g__Phaeomoniella	g__Paxillus	0.72		g__Phaeoacremonium	g__Poaceascoma	0.731
g__Phaeomoniella	g__Thyridium	0.72		g__Phaeomoniella	g__Alloleptosphaeria	0.668
g__Stereum	g__Alloleptosphaeria	1		g__Phaeomoniella	g__Amanita	0.668
g__Stereum	g__Dominikia	1		g__Phaeomoniella	g__Amauroascus	0.72
g__Thelonectria	g__Emericellopsis	0.614		g__Phaeomoniella	g__Amblyosporium	0.72
g__Thelonectria	g__Leptodiscella	0.71		g__Phaeomoniella	g__Amorocoelophoma	0.666
g__Thelonectria	g__Pseudeurotium	0.677		g__Phaeomoniella	g__Arachniotus	0.72
g__Thelonectria	g__Triscelophorus	0.602		g__Phaeomoniella	g__Collariella	0.668
				g__Phaeomoniella	g__Cornuvesica	0.668
				g__Phaeomoniella	g__Dictyocheirospora	0.72
				g__Phaeomoniella	g__Filosporella	0.72
				g__Phaeomoniella	g__Fomitiporia	0.72
				g__Phaeomoniella	g__Heterocephalacria	0.668
				g__Phaeomoniella	g__Homophron	0.668
				g__Phaeomoniella	g__Macrophomina	0.797
				g__Phaeomoniella	g__Marasmius	0.668
				g__Phaeomoniella	g__Melanomma	0.668
				g__Phaeomoniella	g__Mycoacia	0.72
				g__Phaeomoniella	g__Neocamarosporium	0.72
				g__Phaeomoniella	g__Oxyporus	0.72
				g__Phaeomoniella	g__Parascedosporium	0.668
				g__Phaeomoniella	g__Paxillus	0.649
				g__Phaeomoniella	g__Bullera	0.707
				g__Phaeomoniella	g__Phialophora	0.668
				g__Phaeomoniella	g__Phlyctema	0.668
				g__Phaeomoniella	g__Pilidium	0.668
				g__Phaeomoniella	g__Rasamsonia	0.668
				g__Phaeomoniella	g__Rigidoporus	0.72
				g__Phaeomoniella	g__Trichopeziza	0.668
				g__Phaeomoniella	g__Udeniomyces	0.668
				g__Stereum	g__Amauroascus	1
				g__Stereum	g__Amblyosporium	1
				g__Stereum	g__Arachniotus	1
				g__Stereum	g__Ascodesmis	0.72
				g__Stereum	g__Dictyocheirospora	1
				g__Stereum	g__Filosporella	1
				g__Stereum	g__Fomitiporia	1
				g__Stereum	g__Mycena	0.668
				g__Stereum	g__Mycoacia	1
				g__Stereum	g__Neocamarosporium	1
				g__Stereum	g__Oxyporus	1
				g__Stereum	g__Phaeomoniella	0.72
				g__Stereum	g__Rigidoporus	1
				g__Stereum	g__Basidiobolus	0.72
				g__Stereum	g__Calloria	0.72
				g__Stereum	g__Tomentellopsis	0.668
