## Supplementary_table2 for "Health or disease – a question of rhizomicrobial ecology? The case of Grapevine Trunk Disease"

### Sheet: Supplementary_table2
correlations of health-maker bacterial taxa in the asymptomatic phase				correlations of health-maker bacterial taxa under disease outbreak
Source	Target	Weight		Source	Target	Weight
g__Actinomarinicola	g__Dinghuibacter	0.638973		g__Actinomarinicola	g__uncultured	0.643587
g__Caulobacter	g__Dyadobacter	0.66395		g__Caulobacter	g__AKIW659	0.667123
g__Caulobacter	g__FFCH16263	0.662558		g__Caulobacter	g__BD1-7_clade	0.706622
g__Caulobacter	g__Limnochorda	0.68337		g__Caulobacter	g__Lysinibacillus	0.666424
g__Caulobacter	g__Longimicrobium	0.604299		g__Chryseolinea	g__A0839	0.604608
g__Caulobacter	g__Niastella	0.644126		g__Chryseolinea	g__Acidibacter	0.754309
g__Chryseolinea	g__Ferruginibacter	0.651445		g__Chryseolinea	g__Adhaeribacter	0.645912
g__Chryseolinea	g__Pedosphaeraceae	0.629685		g__Chryseolinea	g__AKYG587	0.61468
g__Chryseolinea	g__Sandaracinus	0.641138		g__Chryseolinea	g__Amb-16S-1323	0.652819
g__Chryseolinea	g__TM7	0.652787		g__Chryseolinea	g__Arenimonas	0.630308
g__Entotheonellaceae	g__11-24	0.68315		g__Chryseolinea	g__BIrii41	0.655444
g__Entotheonellaceae	g__NB1-j	0.63431		g__Chryseolinea	g__Domibacillus	0.6472
g__Entotheonellaceae	g__Subgroup_5	0.747253		g__Chryseolinea	g__env.OPS_17	0.6335
g__Entotheonellaceae	g__uncultured	0.736874		g__Chryseolinea	g__Flavobacterium	0.80577
g__Entotheonellaceae	g__uncultured	0.611111		g__Chryseolinea	g__Legionella	0.60782
g__Entotheonellaceae	g__uncultured	0.600122		g__Chryseolinea	g__MVP-88	0.614594
g__Ilumatobacter	g__Actinomadura	0.610716		g__Chryseolinea	g__Parcubacteria	0.656607
g__Ilumatobacter	g__Microbacterium	0.643959		g__Chryseolinea	g__Pla4_lineage	0.695226
g__Ilumatobacter	g__OM27_clade	0.604183		g__Chryseolinea	g__Terrimonas	0.661308
g__Isoptericola	g__Lineage_IV	0.627947		g__Chryseolinea	g__uncultured	0.62361
g__Kitasatospora	g__KD4-96	0.694139		g__Chryseolinea	g__Vicinamibacter	0.638154
g__Kitasatospora	g__uncultured	0.650794		g__Chryseolinea	g__Vulgatibacter	0.627591
g__Methylothermalis	g__JG30-KF-CM66	0.675824		g__Entotheonellaceae	g__Subgroup_20	0.62584
g__Methylothermalis	g__NB1-j	0.705739		g__Entotheonellaceae	g__Subgroup_25	0.657076
g__Methylothermalis	g__Rokubacteriales	0.656288		g__Ilumatobacter	g__Nocardioides	0.721517
g__Methylothermalis	g__uncultured	0.628816		g__Ilumatobacter	g__RBG-13-54-9	0.601798
g__Rhodomicrobium	g__0319-7L14	0.632413		g__Kitasatospora	g__KD4-96	0.653695
g__Rhodomicrobium	g__Lechevalieria	0.691851		g__Methylothermalis	g__uncultured	0.66601
g__Rhodomicrobium	g__YC-ZSS-LKJ147	0.60619		g__Rhodomicrobium	g__Phyllobacterium	0.62367
g__Steroidobacter	g__Singulisphaera	0.657313		g__Steroidobacter	g__Ahniella	0.629881
g__Steroidobacter	g__uncultured	0.611379		g__Steroidobacter	g__Ellin6067	0.643984
g__Thioprofundum	g__Longimicrobiaceae	0.620787		g__Steroidobacter	g__NS11-12_marine_group	0.645226
g__Thioprofundum	g__Nannocystis	0.615811		g__Steroidobacter	g__uncultured	0.632163
g__Thioprofundum	g__uncultured	0.656349		g__Steroidobacter	g__Vicinamibacter	0.617911
g__Xylanivirga	g__uncultured	0.676492		g__Thioprofundum	g__Aquicella	0.672856
g__Xylanivirga	g__Herbinix	0.629401		g__Xylanivirga	g__Pseudofulvimonas	1
				g__Xylanivirga	g__uncultured	0.719623
				g__Xylanivirga	g__Kroppenstedtia	0.668221
